# Genetic diversity, recombination and cross-species transmission of a waterbird gammacoronavirus in the wild

**DOI:** 10.1101/2023.06.08.544213

**Authors:** Sarah François, Salik Nazki, Stephen H. Vickers, Guillaume Fournié, Christopher M. Perrins, Andrew J. Broadbent, Oliver G. Pybus, Sarah C. Hill

## Abstract

Viruses emerging from wildlife can cause outbreaks in humans and domesticated animals. Predicting the emergence of future pathogens and mitigating their impacts requires an understanding of what shapes virus diversity and dynamics in wildlife reservoirs. In order to better understand coronavirus ecology in wild species, we sampled birds within a coastal freshwater lagoon habitat across five years, focussing on a large population of mute swans (*Cygnus olor*) and the diverse species that they interact with. We discovered and characterised the full genome of a divergent gammacoronavirus belonging to the *Goose coronavirus CB17* species. We investigated the genetic diversity and dynamics of this gammacoronavirus using untargeted metagenomic sequencing of 223 fecal samples from swans of known age and sex, and RT-PCR screening of 1632 additional bird samples. The virus circulated persistently within the bird community; virus prevalence in mute swans exhibited seasonal variations, but did not change with swan age-class or epidemiological year. One whole genome was fully characterised, and revealed that the virus originated from a recombination event involving an undescribed gammacoronavirus species. Multiple lineages of this gammacoronavirus co-circulated within our study population. Viruses from this species have recently been detected in aquatic birds from both the Anatidae and Rallidae families, implying that host species habitat sharing may be important in shaping virus host range. As the host range of the *Goose coronavirus CB17* species is not limited to geese, we propose that this species name should be updated to “*Waterbird gammacoronavirus 1*”. Non-invasive sampling of bird coronaviruses may provide a tractable model system for understanding the evolutionary and cross-species dynamics of coronaviruses.
