## Supplemental Table 2 for "Genetic diversity, recombination and cross-species transmission of a waterbird gammacoronavirus in the wild"

### Sheet: Mute swan samples
box 1	1	2	3	4	5	6	7	8	9	10	Pool name
1	UTMF0075	UTMF0088	UTMF0089	UTMF0091	UTMF0092	UTMF0093	UTMF0108	UTMF0109	UTMF0110	UTMF0125	1
2	UTMF0173	UTMF0174	UTMF0175	UTMF0176	UTMF0179	UTMF0182	UTMF0184	UTMF0185	UTMF0188	UTMF0189	2
3	UTMF0190	UTMF0191	UTMF0194	UTMF0213	UTMF0214	UTMF0217	UTMF0369	UTMF0370	UTMF0387	UTMF0388	3
4	UTMF0433	UTMF0437	UTMF0441	UTMF0442	UTMF0443	UTMF0444	UTMF0447	UTMF0448	UTMF0449	UTMF0453	4
5	UTMF0458	UTMF0460	UTMF0482	UTMF0487	UTMF0488	UTMF0489	UTMF0490	UTMF0491	UTMF0492	UTMF0493	5
6	UTMF0494	UTMF0495	UTMF0498	UTMF0499	UTMF0501	UTMF0502	UTMF0504	UTMF0505	UTMF0507	UTMF0508	6
7	UTMF0515	UTMF0553	UTMF0555	UTMF0567	UTMF0569	UTMF0572	UTMF0574	UTMF0575	UTMF0578	UTMF0580	7
8	UTMF0588	UTMF0592	UTMF0608	UTMF0609	UTMF0613	UTMF0625	UTMF0627	UTMF0630	UTMF0642	UTMF0643	8
9	UTMF0672	UTMF0674	UTMF0675	UTMF0676	UTMF0704	UTMF0706	UTMF0715	UTMF0717	UTMF0721	UTMF0730	9
10	UTMF0740	UTMF0742	UTMF0748	UTMF0752	UTMF0755	UTMF0758	UTMF0764	UTMF0779	UTMF0794	UTMF1078	10
Pool name	170	171	172	173	174	175	176	177	178	179
box 2	1	2	3	4	5	6	7	8	9	10	Pool name
1	UTMF1105	UTMF1138	UTMF1186	UTMF1193	UTMF1212	UTMF1259	UTMF1260	UTMF1262	UTMF1271	UTMF1280	11
2	UTMF1287	UTMF1310	UTMF1325	UTMF1327	UTMF1348	UTMF1359	UTMF1364	UTMF1365	UTMF1366	UTMF1369	12
3	UTMF1370	UTMF1372	UTMF1388	UTMF1404	UTMF1407	UTMF1408	UTMF1409	UTMF1410	UTMF1411	UTMF1413	13
4	UTMF1414	UTMF1420	UTMF1422	UTMF1423	UTMF1424	UTMF1425	UTMF1426	UTMF1427	UTMF1431	UTMF1432	14
5	UTMF1433	UTMF1434	UTMF1435	UTMF1436	UTMF1438	UTMF1439	UTMF1440	UTMF1441	UTMF1442	UTMF1455	15
6	UTMF1513	UTMF1519	UTMF1523	UTMF1553	UTMF1554	UTMF1558	UTMF1588	COF1725	COF1726	COF1727	16
7	COF1728	COF1729	COF1730	COF1731	COF1732	COF1733	COF1734	COF1735	COF1736	COF1737	17
8	COF1738	COF1739	COF1740	COF1741	COF1742	COF1743	COF1744	COF1745	COF1773	COF1774	18
9	COF1775	COF1776	COF1777	COF1778	COF1779	COF1780	COF1781	COF1782	COF1783	COF1784	19
10	COF1785	COF1786	COF1787	COF1788	COF1789	COF1790	COF1791	COF1792	COF1793	COF1809	20
Pool name	180	181	182	183	184	185	186	187	188	189
box 3	1	2	3	4	5	6	7	8	9	10	Pool name
1	COF1810	COF1811	COF1847	COF1904	COF1914	COF1922	COF2103	COF2104	COF2105	COF2119	21
2	COF2120	COF2121	COF2122	COF2123	COF2124	COF2125	COF2126	COF2127	COF2128	COF2129	22
3	COF2130	COF2131	COF2132	COF2133	COF2134	COF2135	COF2136	COF2137	COF2138	COF2139	23
4	COF2140	COF2141	COF2142	COF2143	COF2144	COF2145	COF2146	COF2147	COF2148	COF2149	24
5	COF2150	COF2151	COF2152	COF2153	COF2154	COF2155	COF2156	COF2157	COF2158	COF2159	25
6	COF2160	COF2161	COF2162	COF2163	COF2164	COF2165	COF2166	COF2167	COF2168	COF2169	26
7	COF2170	COF2180	COF2185	COF2187	COF2210	COF2212	COF2213	COF2217	COF2218	COF2222	27
8	COF2238	COT001	COT002	COT003	COT004	COT005	COT006	COT007	COT008	UTMF0001	28
9	UTMF0002	UTMF0004	UTMF0007	UTMF0008	UTMF0012	UTMF0013	UTMF0015	UTMF0017	UTMF0020	UTMF0024	29
10	UTMF0027	UTMF0028	UTMF0029	UTMF0030	UTMF0031	UTMF0033	UTMF0034	UTMF0035	UTMF0036	UTMF0038	30
Pool name	190	191	192	193	194	195	196	197	198	199
box 4	1	2	3	4	5	6	7	8	9	10	Pool name
1	UTMF0041	UTMF0042	UTMF0043	UTMF0044	UTMF0045	UTMF0046	UTMF0047	UTMF0048	UTMF0051	UTMF0052	31
2	UTMF0053	UTMF0054	UTMF0055	UTMF0056	UTMF0057	UTMF0058	UTMF0060	UTMF0061	UTMF0063	UTMF0065	32
3	UTMF0066	UTMF0067	UTMF0069	UTMF0071	UTMF0072	UTMF0073	UTMF0074	UTMF0077	UTMF0079	UTMF0080	33
4	UTMF0082	UTMF0087	UTMF0090	UTMF0095	UTMF0097	UTMF0105	UTMF0107	UTMF0111	UTMF0114	UTMF0115	34
5	UTMF0116	UTMF0118	UTMF0120	UTMF0123	UTMF0124	UTMF0126	UTMF0128	UTMF0129	UTMF0130	UTMF0132	35
6	UTMF0133	UTMF0138	UTMF0140	UTMF0141	UTMF0142	UTMF0145	UTMF0146	UTMF0147	UTMF0149	UTMF0150	36
7	UTMF0155	UTMF0156	UTMF0158	UTMF0160	UTMF0165	UTMF0168	UTMF0172	UTMF0180	UTMF0181	UTMF0183	37
8	UTMF0187	UTMF0193	UTMF0195	UTMF0196	UTMF0202	UTMF0203	UTMF0204	UTMF0205	UTMF0206	UTMF0207	38
9	UTMF0209	UTMF0221	UTMF0223	UTMF0227	UTMF0234	UTMF0235	UTMF0236	UTMF0237	UTMF0246	UTMF0247	39
10	UTMF0248	UTMF0252	UTMF0253	UTMF0255	UTMF0257	UTMF0260	UTMF0261	UTMF0262	UTMF0264	UTMF0268	40
Pool name	200	201	202	203	204	205	206	207	208	209
box 5	1	2	3	4	5	6	7	8	9	10	Pool name
1	UTMF0275	UTMF0276	UTMF0277	UTMF0284	UTMF0287	UTMF0288	UTMF0289	UTMF0292	UTMF0298	UTMF0302	41
2	UTMF0308	UTMF0314	UTMF0315	UTMF0321	UTMF0327	UTMF0336	UTMF0352	UTMF0354	UTMF0355	UTMF0361	42
3	UTMF0365	UTMF0374	UTMF0379	UTMF0380	UTMF0382	UTMF0389	UTMF0392	UTMF0397	UTMF0405	UTMF0409	43
4	UTMF0419	UTMF0420	UTMF0423	UTMF0455	UTMF0457	UTMF0466	UTMF0468	UTMF0472	UTMF0475	UTMF0483	44
5	UTMF0484	UTMF0434	UTMF0435	UTMF0436	UTMF0438	UTMF0446	UTMF0497	UTMF0500	UTMF0503	UTMF0506	45
6	UTMF0510	UTMF0512	UTMF0513	UTMF0514	UTMF0519	UTMF0524	UTMF0528	UTMF0530	UTMF0531	UTMF0536	46
7	UTMF0540	UTMF0542	UTMF0547	UTMF0552	UTMF0556	UTMF0558	UTMF0559	UTMF0565	UTMF0568	UTMF0570	47
8	UTMF0571	UTMF0579	UTMF0582	UTMF0584	UTMF0586	UTMF0594	UTMF0595	UTMF0602	UTMF0604	UTMF0605	48
9	UTMF0606	UTMF0610	UTMF0611	UTMF0612	UTMF0614	UTMF0616	UTMF0620	UTMF0623	UTMF0631	UTMF0638	49
10	UTMF0639	UTMF0641	UTMF0652	UTMF0657	UTMF0658	UTMF0664	UTMF0666	UTMF0678	UTMF0681	UTMF0686	50
Pool name	210	211	212	213	214	215	216	217	218	219
box 6	1	2	3	4	5	6	7	8	9	10	Pool name
1	UTMF0690	UTMF0705	UTMF0707	UTMF0710	UTMF0720	UTMF0722	UTMF0726	UTMF0734	UTMF0738	UTMF0741	51
2	UTMF0745	UTMF0749	UTMF0750	UTMF0754	UTMF0759	UTMF0762	UTMF0769	UTMF0773	UTMF0774	UTMF0781	52
3	UTMF0785	UTMF0793	UTMF0796	UTMF0798	UTMF0802	UTMF0805	UTMF0806	UTMF0810	UTMF0812	UTMF0816	53
4	UTMF0820	UTMF0821	UTMF0822	UTMF0825	UTMF0830	UTMF0832	UTMF0833	UTMF0840	UTMF0844	UTMF0845	54
5	UTMF0847	UTMF0848	UTMF0854	UTMF0856	UTMF0857	UTMF0860	UTMF0861	UTMF0863	UTMF0864	UTMF0865	55
6	UTMF0866	UTMF0869	UTMF0870	UTMF0875	UTMF0876	UTMF0879	UTMF0880	UTMF0884	UTMF0886	UTMF0891	56
7	UTMF0892	UTMF0899	UTMF0907	UTMF0925	UTMF0926	UTMF0928	UTMF0929	UTMF0931	UTMF0932	UTMF0935	57
8	UTMF0942	UTMF0946	UTMF0948	UTMF0959	UTMF0960	UTMF0967	UTMF0974	UTMF0975	UTMF0976	UTMF0977	58
9	UTMF0979	UTMF0980	UTMF0982	UTMF0990	UTMF1005	UTMF1006	UTMF1010	UTMF1013	UTMF1014	UTMF1017	59
10	UTMF1018	UTMF1019	UTMF1022	UTMF1030	UTMF1036	UTMF1040	UTMF1044	UTMF1048	UTMF1050	UTMF1056	60
Pool name	220	221	222	223	224	225	226	227	228	229
box 7	1	2	3	4	5	6	7	8	9	10	Pool name
1	UTMF1058	UTMF1060	UTMF1062	UTMF1076	UTMF1079	UTMF1086	UTMF1087	UTMF1093	UTMF1100	UTMF1107	61
2	UTMF1109	UTMF1110	UTMF1111	UTMF1113	UTMF1118	UTMF1119	UTMF1121	UTMF1123	UTMF1124	UTMF1135	62
3	UTMF1136	UTMF1143	UTMF1148	UTMF1152	UTMF1154	UTMF1155	UTMF1163	UTMF1166	UTMF1170	UTMF1180	63
4	UTMF1183	UTMF1188	UTMF1195	UTMF1197	UTMF1200	UTMF1202	UTMF1203	UTMF1204	UTMF1205	UTMF1207	64
5	UTMF1208	UTMF1209	UTMF1297	UTMF1302	UTMF1304	UTMF1305	UTMF1306	UTMF1307	UTMF1308	UTMF1314	65
6	UTMF1324	UTMF1328	UTMF1329	UTMF1340	UTMF1342	UTMF1345	UTMF1347	UTMF1216	UTMF1217	UTMF1219	66
7	UTMF1226	UTMF1229	UTMF1232	UTMF1238	UTMF1243	UTMF1250	UTMF1254	UTMF1257	UTMF1258	UTMF1261	67
8	UTMF1264	UTMF1265	UTMF1266	UTMF1268	UTMF1269	UTMF1275	UTMF1277	UTMF1282	UTMF1285	UTMF1291	68
9	UTMF1295	UTMF1349	UTMF1356	UTMF1358	UTMF1383	UTMF1384	UTMF1385	UTMF1390	UTMF1393	UTMF1395	69
10	UTMF1405	UTMF1406	UTMF1412	UTMF1421	UTMF1429	UTMF1437	UTMF1446	UTMF1447	UTMF1452	UTMF1453	70
Pool name	230	231	232	233	234	235	236	237	238	239
box 8	1	2	3	4	5	6	7	8	9	10	Pool name
1	UTMF1454	UTMF1459	UTMF1463	UTMF1464	UTMF1465	UTMF1467	UTMF1472	UTMF1473	UTMF1474	UTMF1477	71
2	UTMF1479	UTMF1514	UTMF1515	UTMF1517	UTMF1521	UTMF1525	UTMF1527	UTMF1547	UTMF1548	UTMF1550	72
3	UTMF1552	UTMF1556	UTMF1564	UTMF1567	UTMF1568	UTMF1569	UTMF1571	UTMF1572	UTMF1573	UTMF1576	73
4	UTMF1577	UTMF1578	UTMF1579	UTMF1581	UTMF1584	UTMF1585	UTMF1586	UTMF1589	UTMF1613	UTMF1616	74
5	UTMF1617	UTMF1618	UTMF1622	UTMF1625	UTMF1626	UTMF1633	UTMF1640	UTMF1650	UTMF1651	UTMF1653	75
6	UTMF1654	UTMF1657	UTMF1658	UTMF1660	UTMF1661	UTMF1670	UTMF1673	UTMF1674	UTMF1675	UTMF1677	76
7	UTMF1681	UTMF1683	UTMF1690	UTMF1692	UTMF1693	UTMF1509	UTMF1520	UTMF1521	UTMF1524	UTMF1525	77
8	UTMF1527	UTMF1528	UTMF1531	UTMF1533	UTMF1534	UTMF1535	UTMF1702	UTMF1703	UTMF1704	UTMF1705	78
9	UTMF1706	UTMF1707	UTMF1708	UTMF1709	UTMF1710	UTMF1712	UTMF1713	UTMF1714	UTMF1715	UTMF1716	79
10	UTMF1717	UTMF1718	COF1721	COF1722	COF1724	COF1747	COF1748	COF1749	COF1750	COF1751	80
Pool name	240	241	242	243	244	245	246	247	248	249
box 9	1	2	3	4	5	6	7	8	9	10	Pool name
1	COF1752	COF1756	COF1757	COF1759	COF1760	COF1761	COF1763	COF1764	COF1765	COF1766	81
2	COF1767	COF1768	COF1769	COF1770	COF1772	COF1794	COF1796	COF1798	COF1800	COF1812	82
3	COF1814	COF1816	COF1817	COF1818	COF1819	COF1820	COF1821	COF1825	COF1826	COF1827	83
4	COF1829	COF1831	COF1832	COF1838	COF1839	COF1842	COF1844	COF1848	COF1849	COF1852	84
5	COF1853	COF1854	COF1855	COF1856	COF1859	COF1860	COF1865	COF1866	COF1870	COF1873	85
6	COF1876	COF1878	COF1882	COF1887	COF1891	COF1892	COF1893	COF1897	COF1900	COF1901	86
7	COF1902	COF1903	COF1906	COF1908	COF1910	COF1913	COF1915	COF1917	COF1926	COF1930	87
8	COF1932	COF1938	COF1944	COF1945	COF1946	COF1947	COF1948	COF1950	COF1955	COF1956	88
9	COF1960	COF1961	COF1962	COF1970	COF1972	COF1975	COF1978	COF1981	COF1983	COF1985	89
10	COF1991	COF1992	COF1994	COF1995	COF1997	COF1998	COF2001	COF2005	COF2008	COF2009	90
Pool name	250	251	252	253	254	255	256	257	258	259
box 10	1	2	3	4	5	6	7	8	Pool name
1	COF2020	COF2021	COF2027	COF2031	COF2034	COF2037	COF2040	COF2046	91
2	COF2048	COF2052	COF2053	COF2055	COF2066	COF2070	COF2072	COF2076	92
3	COF2080	COF2081	COF2083	COF2086	COF2088	COF2090	COF2091	COF2096	93
4	COF2097	COF2098	COF2100	COF2102	COF2106	COF2107	COF2108	COF2109	94
5	COF2110	COF2111	COF2112	COF2114	COF2115	COF2116	COF2117	COF2118	95
6	COF2171	COF2172	COF2173	COF2174	COF2175	COF2176	COF2177	COF2178	96
7	COF2179	COF2181	COF2182	COF2186	COF2189	COF2190	COF2192	COF2193	97
8	COF2195	COF2196	COF2201	COF2202	COF2204	COF2214	COF2220	COF2221	98
Pool name	260	261	262	263	264	265	266	267

### Sheet: Other birds samples
box 1	1	2	3	4	5	6	7	8	9	10	Pool name
1	1	2	3	4	5	6	7	8	9	10	101
2	11	12	13	14	15	16	17	18	19	20	102
3	21	22	23	24	25	26	27	28	29	30	103
4	31	32	33	34	35	36	37	38	39	40	104
5	41	42	43	44	45	46	47	48	49	50	105
6	51	52	53	54	55	56	57	58	59	60	106
7	61	62	63	64	65	66	67	68	69	70	107
8	71	72	73	74	75	76	77	78	79	80	108
9	81	82	83	84	85	86	87	88	89	90	109
10	91	92	93	94	95	96	97	98	99	100	110
Pool name	268	269	270	271	272	273	274	275	276	277
box 2	1	2	3	4	5	6	7	8	9	10	Pool name
1	101	102	103	104	105	106	107	108	109	110	111
2	111	112	113	114	115	116	117	118	119	120	112
3	121	122	123	124	125	126	127	128	129	130	113
4	131	132	133	134	135	136	137	138	139	140	114
5	141	142	143	144	145	146	147	148	149	150	115
6	151	152	153	154	155	156	157	158	159	160	116
7	161	162	163	164	165	166	167	168	169	170	117
8	171	172	173	174	175	176	177	178	179	180	118
9	181	182	183	184	185	186	187	188	189	190	119
10	191	192	193	194	195	196	197	198	199	200	120
Pool name	278	279	280	281	282	283	284	285	286	287
box 3	1	2	3	4	5	6	7	8	9	10	Pool name
1	201	202	203	204	205	206	207	208	209	210	121
2	211	212	213	214	215	216	217	218	219	220	122
3	221	222	223	224	225	226	227	228	229	230	123
4	231	232	233	234	235	236	237	238	239	240	124
5	241	242	243	244	245	246	247	248	249	250	125
6	251	252	253	254	255	256	257	258	259	260	126
7	261	262	263	264	265	266	267	268	269	270	127
8	271	272	273	274	275	276	277	278	279	280	128
9	281	282	283	284	285	286	287	288	289	290	129
10	291	292	293	294	295	296	297	298	299	300	130
Pool name	288	289	290	291	292	293	294	295	296	297
box 4	1	2	3	4	5	6	7	8	9	10	Pool name
1	301	302	303	304	305	306	307	308	309	310	131
2	311	312	313	314	315	316	317	318	319	320	132
3	321	322	323	324	325	326	327	328	329	330	133
4	331	332	333	334	335	336	337	338	339	340	134
5	341	342	343	344	345	346	347	348	349	350	135
6	351	352	353	354	355	356	357	358	359	360	136
7	361	362	363	364	365	366	367	368	369	370	137
8	371	372	373	374	375	376	377	378	379	380	138
9	381	382	383	384	385	386	387	388	389	390	139
10	391	392	393	394	395	396	397	398	399	400	140
Pool name	298	299	300	301	302	303	304	305	306	307
box 5	1	2	3	4	5	6	7	8	9	10	Pool name
1	401	402	403	404	405	406	407	408	409	410	141
2	411	412	413	414	415	416	417	418	419	420	142
3	421	422	423	424	425	426	427	428	429	430	143
4	431	432	433	434	435	436	437	438	439	440	144
5	441	442	443	444	445	446	447	448	449	450	145
6	451	452	453	454	455	456	457	458	459	460	146
7	461	462	463	464	465	466	467	468	469	470	147
8	471	472	473	474	475	476	477	478	479	480	148
9	481	482	483	484	485	486	487	488	489	490	149
10	491	492	493	494	495	496	497	498	499	500	150
Pool name	308	309	310	311	312	313	314	315	316	317
box 6	1	2	3	4	5	6	7	8	9	10	Pool name
1	501	502	503	504	505	506	507	508	509	510	151
2	511	512	513	514	515	516	517	518	519	520	152
3	521	522	523	524	525	526	527	528	529	530	153
4	531	532	533	534	535	536	537	538	539	540	154
5	541	542	543	544	545	546	547	548	549	550	155
6	551	552	553	554	555	556	557	558	559	560	156
7	561	562	563	564	565	566	567	568	569	570	157
8	571	572	573	574	575	576	577	578	579	580	158
9	581	582	583	584	585	586	587	588	589	590	159
10	591	592	593	594	595	596	597	598	599	600	160
Pool name	318	319	320	321	322	323	324	325	326	327
box 7	1	2	3	4	5	6	7	8	9	10	Pool name
1	601	602	603	604	605	606	607	608	609	610	161
2	611	612	613	614	615	616	617	618	619	620	162
3	621	622	623	624	625	626	627	628	629	630	163
4	631	632	633	634	635	636	637	638	639	640	164
5	641	642	643	644	645	646	647	648	649	650	165
6	651	652	653	654	655	656	657	658	659	660	166
7	661	662	663	664	665	666	667	668	669	670	167
8	671										168
Pool name	328	329	330	331	332	333	334	335	336	337
