## Supplemental Table 7 for "Genetic diversity, recombination and cross-species transmission of a waterbird gammacoronavirus in the wild"

### Sheet: supplementary-table-4
	Coronavirus recombination in animals - literature screening
	Publication Year	Journal	DOI	Orthocoronavirinae species (ICTV criteria)	Orthocoronavirinae genus	Host	Reported recombinations events and recombination hotspots	Reported recombination breakpoints	Intra- versus inter-species recombination	Analysis level (gene versus full-length genome)
	1995	Arch Virol	10.1007/BF01309861	Infectious bronchitis virus (IBV)	Gammacoronavirus	Chicken (Gallus gallus domesticus)	Second part of S gene + N gene	na	intra-species	genes
	2000	Arch Virol	10.1007/s007050070044	Infectious bronchitis virus (IBV)	Gammacoronavirus	Chicken (Gallus gallus domesticus)	M + N genes	na	intra-species	genes
	2001	Virus genes	10.1023/A:1008138520451	Infectious bronchitis virus (IBV)	Gammacoronavirus	Chicken (Gallus gallus domesticus)	S gene	na	intra-species	genes
	2011	viruses	10.3390/v3091777	Infectious bronchitis virus (IBV)	Gammacoronavirus	Poultry (chicken, turkey)	Recombination was distributed across the entire genome. Area with the highest occurrence of recombination: 1ab gene (nsp 2, 3 and 16) + S gene ; no global hot-spot regions were observed in the 95% and 99% confidence thresholds.	The area immediately upsteam of the spike gene had the highest number of recombination breakpoints	intra-species	full-length genomes
	2014	Infection, Genetics and Evolution	10.1016/j.meegid.2014.02.015	Infectious bronchitis virus (IBV)	Gammacoronavirus	Chicken (Gallus gallus domesticus)	1ab gene (nsp3 and nsp12)	3 recombination breakpoints: 2 located within the nsp3 gene sequence and 1 in the nsp12 gene sequence	intra-species	full-length genomes
	2012	Journal of Virology	10.1128/jvi.06540-11	6 species of pig and bird deltacoronaviruses	Deltacoronavirus	Pig (Sus scrofa) and wild birds (magpie, sparrow, heron, wigeon, moorhen)	Porcine deltacoronavirus (PDCoV) is a rapidly emerging swine virus (see Virus Evolution paper: high mortality rate), the Spike proteins of Bulbul coronavirus and Munia coronavirus exhibit greater sequence identity with the PDCoV S protein compared with that of other bird deltacoronaviruses (70.2% and 71.2% versus 44.8%), suggesting that a recombination event has occurred in the evolutionary histo…	-	inter-species	full-length genomes
	2018	Journal of Virology	10.1128/jvi.00265-18	2 species of bird deltacoronaviruses	Deltacoronavirus	Wild birds (4 species)	Occurred predominantly in the S gene region (across most of the gene length)	1/3 of the spike gene - middle of M or N genes	inter-species	full-length genomes
	2020	Molecular Biology and Evolution	10.1093/molbev/msaa117	Porcine deltacoronavirus (PDCoV)	Deltacoronavirus	Pig (Sus scrofa)	1ab gene; end of the S gene to end of the genome	Most recombination breakpoints are located in the 1ab gene rather than in genes encoding structural proteins	intra-species	full-length genomes
	2021	Transboundary and Emerging Diseases	10.1111/tbed.14029	Bird deltacoronaviruses	Deltacoronavirus	Magpie (Pica pica)	2 recombinant genomes, recombinant region: S gene	genome 1 breakpoints: close to the start and the end of the S gene; genome2 breakpoints: close to the start of the S gene and 3/4 of S gene	inter-species	full-length genomes
	2007	Virology	10.1016/j.virol.2007.06.009	Rhinolophus bat coronavirus HKU2	Alphacoronavirus	Horseshoe bat (Rhinolophus sinicus)	Potential undetected recombination event: entire S gene (highly divergent sequence)	-	inter-species	full-length genomes
	2015	Virology	10.1016/j.virol.2014.10.017	Lucheng Rn rat coronavirus	Alphacoronavirus	Rodents	Potential undetected recombination event: entire S gene to end of the genome (highly divergent sequence), end of 1ab gene	8/10 of 1ab gene - 9/10 of 1ab gene, and 1/3 of HE gene	inter-species	full-length genomes
	2016	Journal of General Virology	10.1099/jgv.0.000520	Ferret enteric coronavirus	Alphacoronavirus	Ferret (Mustela putorius)	recombination in the spike, 3c and envelope genes occurred between different strains	4 recombination breakpoints: 1/3 of S gene, 9/10 of S gene, 1/2 of E gene, 1/4 of E gene	intra-species	genes
	2016	Preventive Veterinary Medicine	10.1016/j.prevetmed.2015.10.020	Porcine epidemic diarrhea virus (PEDV)	Alphacoronavirus	Pig (Sus scrofa)	PEDV recombination primarily occurs in seven main regions of the genome, mostly the first part of the S gene, and 1ab gene (nsp2, nsp3, nsp14–16) and the nucleocapsid gene	-	intra-species	full-length genomes
	2017	Journal of Virology	10.1128/JVI.01953-16	Human coronavirus NL63, NL63-related bat coronavirus (Setracovirus subgenus)	Alphacoronavirus	Bats (Trianops sp., Hipposideros sp.), human	S gene	Human coronavirus NL63 is a descendant of a virus originated from a recombination event between NL63-like viruses circulating in Triaenops bats and 229E-like viruses circulating in Hipposideros bats; 2 breakpoints located near 5' and 3' ends of the S gene. In addition, two further interspecies recombination events involving the S gene were identified	inter-species	full-length genomes
	2017	Journal of Virology	10.1128/jvi.00764-17	Wencheng Sm shrew coronavirus	Alphacoronavirus	Shrews (Suncus murinus)	intraspecies: 1ab gene ; interspecies: S gene (undetected by recombination analysis, likely because highly divergent sequence)	1ab gene = 2 breakpoints: 2/3 nsp3 - end of nsp4 ; spike protein = NA	intra-species, inter-species	full-length genomes
	2019	Scientific reports	10.1038/s41598-019-40564-z	Transmissible gastroenteritis virus (TGEV), and porcine respiratory coronavirus (PRCV) (same species)	Alphacoronavirus	Pig (Sus scrofa)	-	1 recombination breakpoint: end of 1ab gene	intra-species	full-length genomes
	2019	Frontiers in Microbiology	10.3389/fmicb.2019.01900	Bat coronaviruses (Scotophilus bat coronavirus 512 (BtCoV/512), Coronavirus BtRs-AlphaCoV/YN2018), Porcine epidemic diarrhea virus (PEDV)	Alphacoronavirus	Bat (Scotophilus kuhlii), Pig (Sus scrofa)	recombinant 1: - ; recombinant 2: S gene => hotspot: end of 1ab gene /beginning of S gene	recombinant 1: 1 recombination breakpoint: end of 1ab gene between pig/bat coronaviruses; recombinant2: 2 breakpoints: beginning + middle of S gene between bat coronaviruses	inter-species	full-length genomes
	2019	viruses	10.3390/v11020125	Rodent alphacoronaviruses	Alphacoronavirus	Rodents	Ancient recombination event between Alpha- and Betacoronavirus genera. Recombinant entire Betacoronavirus spike gene in rodent alphacoronaviruses.	-	inter-genera	full-length genomes
	2020	Virus Evolution	10.1093/ve/veaa049	Porcine epidemic diarrhea virus (PEDV)	Alphacoronavirus	Pig (Sus scrofa)	entire S gene	just before the start codon of spike - at the very end of spike (10bp before stop codon)	intra-species	full-length genomes
	2010	Journal of Virology	10.1128/jvi.02219-09	Severe acute respiratory syndrome-related coronavirus (SARSr-CoV)	Betacoronavirus	Horseshoe bats (Rhinolophus spp.), Civet (Paguma larvata)	S gene	At the nsp16/spike intergenic region	intra-species	full-length genomes
	2014	Journal of Virology	10.1128/jvi.00631-14	Severe acute respiratory syndrome-related coronavirus (Rhinolophus affinis coronavirus isolate LYRa11)	Betacoronavirus	Horseshoe bat (Rhinolophus affinis)	1st part of S gene, 2nd part of S gene, protein 3 gene	4 recombination breakpoints: 9/10 1ab gene, 1/2 S gene, 4/5 S gene, begining of E gene	intra-species	full-length genomes
	2016	Science	10.1126/science.aac8608	Middle East respiratory syndrome coronavirus (MERS-CoVs)	Betacoronavirus	Dromedary camel (Camelus dromedarius)	recombination hotspot: region spanning the 1ab gene-S gene junction	4/5 of the 1ab gene - 1/2 of the spike gene	intra-species	full-length genomes
	2017	Virus Research	10.1016/j.virusres.2017.05.006	Canine respiratory coronavirus	Betacoronavirus	Dog (Canis lupus familiaris)	S gene	1/10 of S gene - intergenic region between S and M genes	inter-species	full-length genomes
	2017	PLOS Pathogens	10.1371/journal.ppat.1006698	Severe acute respiratory syndrome-related coronavirus	Betacoronavirus	Horseshoe bats (Rhinolophus spp.)	Frequent recombination events within the S gene and around the ORF8. Recombination also occurred around the middle of the 1a gene, and the 2/3 of the 1b gene. Recombination hotspot: S gene.	major breakpoints: around the end of the 1ab gene to the beginning of the S gene	intra-species	full-length genomes
	2019	Journal of Virology	10.1128/jvi.01236-19	Dromedary Camel Coronavirus (DcCoV-HKU23)	Betacoronavirus	Dromedary camel (Camelus dromedarius)	Phylogenetic analysis of the full genomes of DcCoV-HKU23 with other betacoronaviruses identified incongruent topologies in the phylogenetic trees of the 1ab, S, and N genes, indicating events of recombination.	DcCoV-HKU23 Spike gene: before the start codon of spike - 1/6 of spike gene ; 1/3 of spike gene - 4/5 of spike gene	inter-species	full-length genomes
